# SPEF1 mediates assembly of the central pair microtubule complexes in cilia of *Tetrahymena*

**DOI:** 10.64898/2025.12.03.689828

**Authors:** Mayukh Guha, Krishna Kumar Vasudevan, Yu-Yang Jiang, Panagiota Louka, Neeraj Sharma, Mireya Parra, Karl F. Lechtreck, Raphaël F.-X. Tomasi, Charles N. Baroud, Pascale Dupuis-Williams, Gerard W. Dougherty, Heymut Omran, Courtney Ozzello, Chad G. Pearson, Ewa Joachimiak, Dorota Wloga, Zachary W. Nurcombe, Corbin Black, Avrin Ghanaeian, Lina Mougharbel, Thomas M. Kitzler, Khanh Huy Bui, Jacek Gaertig

**Author notes:** correspondence (K.H.B), (J.G.).

## Abstract

SPEF1 is a conserved protein that reinforces the seam of central microtubules within the distal segment of motile cilia. We show that in *Tetrahymena*, loss of SPEF1 destabilized the central pair throughout the cilium length, producing gaps in the microtubule lattice, loss of proximal microtubule portions, and loss of lateral projections. While both central microtubules were affected, C1 suffered more damage than C2 and the defects were already apparent during ciliary assembly. *Tetrahymena* cells lacking SPEF1 had fewer cilia, which contained an excessively dense ciliary matrix and abnormal densities on the doublet microtubules. Although SPEF1 loss visibly affected only the central microtubules, it localized to all stable microtubules in the cell, both ciliary and non-ciliary. Within cilia, SPEF1 was enriched near the distal tip, but was also present throughout the middle segment, where it was more concentrated along the central than the outer doublet microtubules. In live cilia, SPEF1 particles were mostly stationary and turned over slowly, some diffused but none moved by IFT. We propose that SPEF1 acts as a stabilizer of central microtubules in both the middle and distal segment and its activity contributes to central microtubule assembly.
