## Supplementary material for "SPEF1 mediates assembly of the central pair microtubule complexes in cilia of *Tetrahymena*": Table S2

### Sheet: Arkusz1
WT	WT	WT		SPEF1AB-KO	SPEF1AB-KO	SPEF1AB-KO
LM	TM	PC		LM	TM	PC
8	6	7		7	5	8
8	5	8		10	5	6
5	6	9		10	6	9
9	5	10		10	5	7
6	6	10		6	6
7	5	7		15	6
6	5			8	6
8	6			6	6
10				8	5
13				14	6
10				14	5
10				8	6
8.33333				10	5
8.33333				10	6
				10	6
				10	5
				7	5
				9	5
				9	5
				7	6
				13
				9
				14
				10
				7
8.3 +/- 2.1	5.5 +/- 0.5	8.5 +/- 1.4		9.6 +/- 2.6	5.5 +/- 0.5	7.5 +/- 1.3		Mean +/S.D.
				p = 0.1	p = 1.0	p = 0.28		Student's T test
