## Supplementary material for "SPEF1 mediates assembly of the central pair microtubule complexes in cilia of *Tetrahymena*": Table S4

### Sheet: Quant. Value (Norm. emPAI) 
Sample report (CP proteins
						Quantitative Value (Normalized emPAI)	Quantitative Value (Normalized emPAI)	Quantitative Value (Normalized emPAI)	Quantitative Value (Normalized emPAI)	Quantitative Value (Normalized emPAI)	Quantitative Value (Normalized emPAI)
3.1	Uncharacterized protein OS=Tetrahymena thermophila (strain SB210) GN=TTHERM_00430030 PE=4 SV=3	Q231F7	221 kDa	0.078	[]	80	85	88	62	92	86
5	Tetratricopeptide repeat protein OS=Tetrahymena thermophila (strain SB210) GN=TTHERM_00497260 PE=4 SV=1	I7MN06	110 kDa	0.58	[]	55	57	57	48	55	49
8.1	Kinesin-like protein OS=Tetrahymena thermophila (strain SB210) GN=TTHERM_00502590 PE=3 SV=1	I7M335	83 kDa	0.1	[]	30	32	33	23	35	32
9.1	Uncharacterized protein OS=Tetrahymena thermophila (strain SB210) GN=TTHERM_00370820 PE=4 SV=2	I7MHP2	205 kDa	0.27	[]	47	52	48	40	56	44
11	MSP (Major sperm protein) domain protein OS=Tetrahymena thermophila (strain SB210) GN=TTHERM_01092380 PE=4 SV=2	Q24BP3	191 kDa	0.21	[]	35	40	43	31	45	36
15	Flagellar WD-repeat protein PF20 OS=Tetrahymena thermophila (strain SB210) GN=TTHERM_00134890 PE=4 SV=2	I7MKK1	68 kDa	0.099	[]	21	25	23	24	30	24
17.1	Flagellar associated protein, putative OS=Tetrahymena thermophila (strain SB210) GN=TTHERM_000495990 PE=4 SV=1	W7WVU8	361 kDa	0.08	[]	33	32	36	27	46	36
18	Radial spoke head-like protein OS=Tetrahymena thermophila (strain SB210) GN=TTHERM_00080020 PE=4 SV=3	Q23FL3	121 kDa	0.63	[]	28	27	26	16	28	26
19	Uncharacterized protein OS=Tetrahymena thermophila (strain SB210) GN=TTHERM_00070880 PE=4 SV=2	I7M0H4	88 kDa	0.65	[]	27	25	32	23	30	20
20	LRR and guanylate kinase domain protein OS=Tetrahymena thermophila (strain SB210) GN=TTHERM_00188400 PE=4 SV=1	I7LUX8	53 kDa	0.092	[]	12	17	17	10	17	17
21.1	Uncharacterized protein OS=Tetrahymena thermophila (strain SB210) GN=TTHERM_00632990 PE=4 SV=1	Q22X54	97 kDa	0.62	[]	15	15	15	14	16	11
22	Uncharacterized protein OS=Tetrahymena thermophila (strain SB210) GN=TTHERM_00189530 PE=4 SV=2	I7LV00	104 kDa	0.15	[]	12	20	14	12	17	17
23	Uncharacterized protein OS=Tetrahymena thermophila (strain SB210) GN=TTHERM_00101130 PE=4 SV=2	Q234T6	196 kDa	0.16	[]	16	19	19	10	24	20
24	Cation channel family protein OS=Tetrahymena thermophila (strain SB210) GN=TTHERM_000686039 PE=4 SV=1	W7X235	40 kDa	0.62	[]	12	13	10	10	11	10
25	C2 domain protein OS=Tetrahymena thermophila (strain SB210) GN=TTHERM_00243990 PE=4 SV=2	Q246A0	57 kDa	0.26	[]	10	13	15	13	14	12
26	Flagellar associated protein OS=Tetrahymena thermophila (strain SB210) GN=TTHERM_00334300 PE=4 SV=2	I7MEN4	368 kDa	0.12	[]	10	13	12	9	32	18
27	Flagellar associated protein OS=Tetrahymena thermophila (strain SB210) GN=TTHERM_00497300 PE=4 SV=2	I7LY45	358 kDa	0.71	[]	13	14	12	3	17	18
28	Uncharacterized protein OS=Tetrahymena thermophila (strain SB210) GN=TTHERM_00773430 PE=4 SV=1	I7M5Z8	38 kDa	0.89	[]	9	7	8	7	6	6
30	Uncharacterized protein OS=Tetrahymena thermophila (strain SB210) GN=TTHERM_00577250 PE=4 SV=1	Q22UX8	35 kDa	0.093	[]	7	8	8	6	8	8
31	Uncharacterized protein OS=Tetrahymena thermophila (strain SB210) GN=TTHERM_00785860 PE=4 SV=1	Q23ZH8	36 kDa	0.68	[]	5	6	8	5	4	7
32	Centrosomal protein, putative OS=Tetrahymena thermophila (strain SB210) GN=TTHERM_00079820 PE=4 SV=1	Q23FN3	99 kDa	0.89	[]	9	11	15	6	13	7
34	IQ calmodulin-binding motif protein OS=Tetrahymena thermophila (strain SB210) GN=TTHERM_01194640 PE=4 SV=1	Q22AL1	29 kDa	0.48	[]	3	3	6	5	3	4
35	Dpy-30 motif protein OS=Tetrahymena thermophila (strain SB210) GN=TTHERM_00082260 PE=4 SV=1	Q237C4	14 kDa	0.37	[]	4	5	6	3	5	6
36	Dpy-30 motif protein OS=Tetrahymena thermophila (strain SB210) GN=TTHERM_00579000 PE=4 SV=2	I7LWQ5	8 kDa	0.89	[]	3	2	2	2	2	2
37	UvrB/UvrC domain protein OS=Tetrahymena thermophila (strain SB210) GN=TTHERM_00584800 PE=4 SV=1	I7LTB1	118 kDa	0.37	[]	0	0	0	0	0	2
38	ABC transporter family protein OS=Tetrahymena thermophila (strain SB210) GN=TTHERM_01014620 PE=3 SV=1	Q22CX4	?	1	[]	0	0	0	0	0	0
39	Dpy-30 motif protein OS=Tetrahymena thermophila (strain SB210) GN=TTHERM_00158390 PE=4 SV=2	Q22W95	11 kDa	0.64	[]	0	1	0	1	0	0
29	C-Myc-binding protein, putative OS=Tetrahymena thermophila (strain SB210) GN=TTHERM_00077420 PE=4 SV=2	Q23G22	11 kDa	0.0077	SPEF1 high, WT low	6	7	7	2	5	4		FAP174
1	Hydrocephalus-inducing protein OS=Tetrahymena thermophila (strain SB210) GN=TTHERM_00551040 PE=4 SV=1	Q22UM4	560 kDa	0.0089	SPEF1 low, WT high	154	171	163	129	191	187		Hydin
4	Uncharacterized protein OS=Tetrahymena thermophila (strain SB210) GN=TTHERM_01142770 PE=4 SV=2	Q22AX1	203 kDa	0.007	SPEF1 low, WT high	61	64	67	50	72	73		Spef2A/CPC1
6	Uncharacterized protein OS=Tetrahymena thermophila (strain SB210) GN=TTHERM_00290850 PE=4 SV=2	I7LVL5	180 kDa	0.03	SPEF1 low, WT high	43	49	43	33	60	56		ADGL
7	Uncharacterized protein OS=Tetrahymena thermophila (strain SB210) GN=TTHERM_00049190 PE=4 SV=2	Q23D72	426 kDa	0.0043	SPEF1 low, WT high	65	66	70	52	78	86		FAP54
10	Uncharacterized protein OS=Tetrahymena thermophila (strain SB210) GN=TTHERM_00691650 PE=4 SV=2	I7M670	102 kDa	0.01	SPEF1 low, WT high	27	27	25	23	34	35		FAP69
12	Uncharacterized protein OS=Tetrahymena thermophila (strain SB210) GN=TTHERM_00705200 PE=4 SV=2	I7M777	308 kDa	0.013	SPEF1 low, WT high	33	40	45	35	53	49		FAP46
13	Uncharacterized protein OS=Tetrahymena thermophila (strain SB210) GN=TTHERM_00530270 PE=4 SV=2	I7LZX2	136 kDa	0.037	SPEF1 low, WT high	23	25	32	18	36	36		FAP74
14	Calponin-like domain protein OS=Tetrahymena thermophila (strain SB210) GN=TTHERM_00334410 PE=4 SV=2	I7LV58	357 kDa	0.02	SPEF1 low, WT high	35	40	41	28	55	49		FAP47
16	Uncharacterized protein OS=Tetrahymena thermophila (strain SB210) GN=TTHERM_00633390 PE=4 SV=2	Q22X14	194 kDa	0.035	SPEF1 low, WT high	26	28	34	18	32	34		Spef2B/CPC1
33	Uncharacterized protein OS=Tetrahymena thermophila (strain SB210) GN=TTHERM_00193900 PE=4 SV=2	Q23KE5	197 kDa	0.013	SPEF1 low, WT high	1	5	4	5	8	7		FAP81/DLEC1

### Sheet: Total Unique Peotide Counts
Sample report (CP proteins)
						Total Unique Peptide Count	Total Unique Peptide Count	Total Unique Peptide Count	Total Unique Peptide Count	Total Unique Peptide Count	Total Unique Peptide Count
3.1	Uncharacterized protein OS=Tetrahymena thermophila (strain SB210) GN=TTHERM_00430030 PE=4 SV=3	Q231F7	221 kDa	0.078	[]	80	85	88	62	92	86
5	Tetratricopeptide repeat protein OS=Tetrahymena thermophila (strain SB210) GN=TTHERM_00497260 PE=4 SV=1	I7MN06	110 kDa	0.58	[]	55	57	57	48	55	49
8.1	Kinesin-like protein OS=Tetrahymena thermophila (strain SB210) GN=TTHERM_00502590 PE=3 SV=1	I7M335	83 kDa	0.1	[]	30	32	33	23	35	32
9.1	Uncharacterized protein OS=Tetrahymena thermophila (strain SB210) GN=TTHERM_00370820 PE=4 SV=2	I7MHP2	205 kDa	0.27	[]	47	52	48	40	56	44
11	MSP (Major sperm protein) domain protein OS=Tetrahymena thermophila (strain SB210) GN=TTHERM_01092380 PE=4 SV=2	Q24BP3	191 kDa	0.21	[]	35	40	43	31	45	36
15	Flagellar WD-repeat protein PF20 OS=Tetrahymena thermophila (strain SB210) GN=TTHERM_00134890 PE=4 SV=2	I7MKK1	68 kDa	0.099	[]	21	25	23	24	30	24
17.1	Flagellar associated protein, putative OS=Tetrahymena thermophila (strain SB210) GN=TTHERM_000495990 PE=4 SV=1	W7WVU8	361 kDa	0.08	[]	33	32	36	27	46	36
18	Radial spoke head-like protein OS=Tetrahymena thermophila (strain SB210) GN=TTHERM_00080020 PE=4 SV=3	Q23FL3	121 kDa	0.63	[]	28	27	26	16	28	26
19	Uncharacterized protein OS=Tetrahymena thermophila (strain SB210) GN=TTHERM_00070880 PE=4 SV=2	I7M0H4	88 kDa	0.65	[]	27	25	32	23	30	20
20	LRR and guanylate kinase domain protein OS=Tetrahymena thermophila (strain SB210) GN=TTHERM_00188400 PE=4 SV=1	I7LUX8	53 kDa	0.092	[]	12	17	17	10	17	17
21.1	Uncharacterized protein OS=Tetrahymena thermophila (strain SB210) GN=TTHERM_00632990 PE=4 SV=1	Q22X54	97 kDa	0.62	[]	15	15	15	14	16	11
22	Uncharacterized protein OS=Tetrahymena thermophila (strain SB210) GN=TTHERM_00189530 PE=4 SV=2	I7LV00	104 kDa	0.15	[]	12	20	14	12	17	17
23	Uncharacterized protein OS=Tetrahymena thermophila (strain SB210) GN=TTHERM_00101130 PE=4 SV=2	Q234T6	196 kDa	0.16	[]	16	19	19	10	24	20
24	Cation channel family protein OS=Tetrahymena thermophila (strain SB210) GN=TTHERM_000686039 PE=4 SV=1	W7X235	40 kDa	0.62	[]	12	13	10	10	11	10
25	C2 domain protein OS=Tetrahymena thermophila (strain SB210) GN=TTHERM_00243990 PE=4 SV=2	Q246A0	57 kDa	0.26	[]	10	13	15	13	14	12
26	Flagellar associated protein OS=Tetrahymena thermophila (strain SB210) GN=TTHERM_00334300 PE=4 SV=2	I7MEN4	368 kDa	0.12	[]	10	13	12	9	32	18
27	Flagellar associated protein OS=Tetrahymena thermophila (strain SB210) GN=TTHERM_00497300 PE=4 SV=2	I7LY45	358 kDa	0.71	[]	13	14	12	3	17	18
28	Uncharacterized protein OS=Tetrahymena thermophila (strain SB210) GN=TTHERM_00773430 PE=4 SV=1	I7M5Z8	38 kDa	0.89	[]	9	7	8	7	6	6
30	Uncharacterized protein OS=Tetrahymena thermophila (strain SB210) GN=TTHERM_00577250 PE=4 SV=1	Q22UX8	35 kDa	0.093	[]	7	8	8	6	8	8
31	Uncharacterized protein OS=Tetrahymena thermophila (strain SB210) GN=TTHERM_00785860 PE=4 SV=1	Q23ZH8	36 kDa	0.68	[]	5	6	8	5	4	7
32	Centrosomal protein, putative OS=Tetrahymena thermophila (strain SB210) GN=TTHERM_00079820 PE=4 SV=1	Q23FN3	99 kDa	0.89	[]	9	11	15	6	13	7
34	IQ calmodulin-binding motif protein OS=Tetrahymena thermophila (strain SB210) GN=TTHERM_01194640 PE=4 SV=1	Q22AL1	29 kDa	0.48	[]	3	3	6	5	3	4
35	Dpy-30 motif protein OS=Tetrahymena thermophila (strain SB210) GN=TTHERM_00082260 PE=4 SV=1	Q237C4	14 kDa	0.37	[]	4	5	6	3	5	6
36	Dpy-30 motif protein OS=Tetrahymena thermophila (strain SB210) GN=TTHERM_00579000 PE=4 SV=2	I7LWQ5	8 kDa	0.89	[]	3	2	2	2	2	2
37	UvrB/UvrC domain protein OS=Tetrahymena thermophila (strain SB210) GN=TTHERM_00584800 PE=4 SV=1	I7LTB1	118 kDa	0.37	[]	0	0	0	0	0	2
38	ABC transporter family protein OS=Tetrahymena thermophila (strain SB210) GN=TTHERM_01014620 PE=3 SV=1	Q22CX4	?	1	[]	0	0	0	0	0	0
39	Dpy-30 motif protein OS=Tetrahymena thermophila (strain SB210) GN=TTHERM_00158390 PE=4 SV=2	Q22W95	11 kDa	0.64	[]	0	1	0	1	0	0
29	C-Myc-binding protein, putative OS=Tetrahymena thermophila (strain SB210) GN=TTHERM_00077420 PE=4 SV=2	Q23G22	11 kDa	0.0077	SPEF1 high, WT low	6	7	7	2	5	4		FAP174
1	Hydrocephalus-inducing protein OS=Tetrahymena thermophila (strain SB210) GN=TTHERM_00551040 PE=4 SV=1	Q22UM4	560 kDa	0.0089	SPEF1 low, WT high	154	171	163	129	191	187		Hydin
4	Uncharacterized protein OS=Tetrahymena thermophila (strain SB210) GN=TTHERM_01142770 PE=4 SV=2	Q22AX1	203 kDa	0.007	SPEF1 low, WT high	61	64	67	50	72	73		Spef2A/CPC1
6	Uncharacterized protein OS=Tetrahymena thermophila (strain SB210) GN=TTHERM_00290850 PE=4 SV=2	I7LVL5	180 kDa	0.03	SPEF1 low, WT high	43	49	43	33	60	56		ADGL
7	Uncharacterized protein OS=Tetrahymena thermophila (strain SB210) GN=TTHERM_00049190 PE=4 SV=2	Q23D72	426 kDa	0.0043	SPEF1 low, WT high	65	66	70	52	78	86		FAP54
10	Uncharacterized protein OS=Tetrahymena thermophila (strain SB210) GN=TTHERM_00691650 PE=4 SV=2	I7M670	102 kDa	0.01	SPEF1 low, WT high	27	27	25	23	34	35		FAP69
12	Uncharacterized protein OS=Tetrahymena thermophila (strain SB210) GN=TTHERM_00705200 PE=4 SV=2	I7M777	308 kDa	0.013	SPEF1 low, WT high	33	40	45	35	53	49		FAP46
13	Uncharacterized protein OS=Tetrahymena thermophila (strain SB210) GN=TTHERM_00530270 PE=4 SV=2	I7LZX2	136 kDa	0.037	SPEF1 low, WT high	23	25	32	18	36	36		FAP74
14	Calponin-like domain protein OS=Tetrahymena thermophila (strain SB210) GN=TTHERM_00334410 PE=4 SV=2	I7LV58	357 kDa	0.02	SPEF1 low, WT high	35	40	41	28	55	49		FAP47
16	Uncharacterized protein OS=Tetrahymena thermophila (strain SB210) GN=TTHERM_00633390 PE=4 SV=2	Q22X14	194 kDa	0.035	SPEF1 low, WT high	26	28	34	18	32	34		Spef2B/CPC1
33	Uncharacterized protein OS=Tetrahymena thermophila (strain SB210) GN=TTHERM_00193900 PE=4 SV=2	Q23KE5	197 kDa	0.013	SPEF1 low, WT high	1	5	4	5	8	7		FAP81/DLEC1
