## Supplementary material for "SPEF1 mediates assembly of the central pair microtubule complexes in cilia of *Tetrahymena*": Table S5

### Sheet: Quant. Value (Norm. emPAI) 
Sample report (MIPs)
							Quantitative Value (Normalized emPAI)	Quantitative Value (Normalized emPAI)	Quantitative Value (Normalized emPAI)	Quantitative Value (Normalized emPAI)	Quantitative Value (Normalized emPAI)	Quantitative Value (Normalized emPAI)
#	Identified Proteins (41/2814)	Accession Number	Molecular Weight	Protein Grouping Ambiguity	T-Test (p-value): (p < 0.05)	Quantitative Profile	SPEF1_1	SPEF1_2	SPEF1_3	WT_1	WT_2	WT_3
11	Parkin co-regulated protein OS=Tetrahymena thermophila (strain SB210) GN=TTHERM_00499570 PE=4 SV=1	I7M317	28 kDa		0.059	[]	26.076	23.112	15.901	9.477	16.057	11.17
38	Uncharacterized protein OS=Tetrahymena thermophila (strain SB210) GN=TTHERM_00433450 PE=4 SV=2	Q231B2	18 kDa		0.064	[]	3.2845	4.9536	3.1631	2.676	1.9657	0.94902
30	Uncharacterized protein OS=Tetrahymena thermophila (strain SB210) GN=TTHERM_01052990 PE=4 SV=2	Q235M9	18 kDa		0.087	[]	11.475	10.956	8.8245	5.8893	9.2937	3.6081
32	Protofilament ribbon protein OS=Tetrahymena thermophila (strain SB210) GN=TTHERM_00624660 PE=4 SV=3	Q240R7	34 kDa		0.092	[]	2.5335	2.9143	2.2177	2.1168	2.1742	1.6667
22	Uncharacterized protein OS=Tetrahymena thermophila (strain SB210) GN=TTHERM_00758860 PE=4 SV=1	Q23JL9	38 kDa		0.094	[]	4.203	4.5033	5.3275	4.2625	3.3317	2.6313
7	Uncharacterized protein OS=Tetrahymena thermophila (strain SB210) GN=TTHERM_00449470 PE=4 SV=3	Q238X3	26 kDa		0.1	[]	35.862	36.349	31.245	29.699	27.395	14.519
4	EF-hand pair protein OS=Tetrahymena thermophila (strain SB210) GN=TTHERM_00406590 PE=4 SV=1	I7ME23	58 kDa		0.14	[]	13.693	13.714	15.013	29.023	19.172	15.962
3	WD domain, G-beta repeat protein OS=Tetrahymena thermophila (strain SB210) GN=TTHERM_01094880 PE=4 SV=1	Q22ZH2	73 kDa		0.21	[]	10.445	7.133	9.2733	10.183	14.304	9.9672
31	Uncharacterized protein OS=Tetrahymena thermophila (strain SB210) GN=TTHERM_01109800 PE=4 SV=1	Q22B75	25 kDa		0.21	[]	4.4638	5.524	4.6468	4.8335	3.7421	1.6303
35	Sperm-tail PG-rich repeat protein OS=Tetrahymena thermophila (strain SB210) GN=TTHERM_00724700 PE=4 SV=3	Q24GM1	42 kDa		0.21	[]	1.8177	1.8097	1.0848	1.3465	1.2069	0.91935
18	Tumor suppressor mitostatin protein OS=Tetrahymena thermophila (strain SB210) GN=TTHERM_00338110 PE=4 SV=1	I7LV70	55 kDa	TRUE	0.25	[]	4.0705	3.9832	3.6141	5.3374	5.3082	3.5288
23	Sperm-tail PG-rich repeat protein OS=Tetrahymena thermophila (strain SB210) GN=TTHERM_00218910 PE=4 SV=1	I7M2G0	34 kDa		0.25	[]	4.3128	3.4068	3.3166	5.2925	4.2352	3.7388
13	EF hand protein, putative OS=Tetrahymena thermophila (strain SB210) GN=TTHERM_00155380 PE=4 SV=1	Q22WJ6	57 kDa	TRUE	0.26	[]	4.3779	3.705	3.6068	3.6303	3.7346	3.0676
29	Uncharacterized protein OS=Tetrahymena thermophila (strain SB210) GN=TTHERM_00086850 PE=4 SV=2	Q236L2	20 kDa		0.26	[]	7.1926	9.5801	9.3262	8.8221	7.0632	4.3127
20	Ptype ATPase, putative OS=Tetrahymena thermophila (strain SB210) GN=TTHERM_00565590 PE=4 SV=1	I7M9I4	31 kDa		0.28	[]	17.131	18.595	14.655	17.618	13.565	8.6126
36	Uncharacterized protein OS=Tetrahymena thermophila (strain SB210) GN=TTHERM_01016050 PE=4 SV=2	Q22CT6	26 kDa		0.3	[]	3.4901	3.2162	2.2872	4.4626	4.6414	2.5784
8.1	Parkin co-regulated protein OS=Tetrahymena thermophila (strain SB210) GN=TTHERM_00446290 PE=4 SV=2	I7MLV6	36 kDa	TRUE	0.32	[]	13.888	13.227	11.73	11.283	13.639	7.449
21	Uncharacterized protein OS=Tetrahymena thermophila (strain SB210) GN=TTHERM_00643530 PE=4 SV=2	Q23EX8	62 kDa		0.34	[]	4.0898	2.4637	2.5708	2.508	2.8537	1.7272
34	RIB43A protein OS=Tetrahymena thermophila (strain SB210) GN=TTHERM_00641119 PE=4 SV=1	A4VDZ5	17 kDa		0.34	[]	4.315	5.2303	3.3182	4.7848	2.6496	2.339
27	EF hand protein OS=Tetrahymena thermophila (strain SB210) GN=TTHERM_00691900 PE=4 SV=1	I7LT67	22 kDa		0.36	[]	6.6047	9.7551	6.982	4.8613	6.4859	7.8709
25	Uncharacterized protein OS=Tetrahymena thermophila (strain SB210) GN=TTHERM_00974270 PE=4 SV=2	Q22WR6	29 kDa		0.41	[]	6.5913	4.5836	5.0688	5.9904	3.8195	3.866
9	Transcription factor iib protein, putative OS=Tetrahymena thermophila (strain SB210) GN=TTHERM_00418580 PE=4 SV=2	Q22NU3	23 kDa		0.53	[]	20.457	14.003	13.632	15.013	15.066	13.3
40	Uncharacterized protein OS=Tetrahymena thermophila (strain SB210) GN=TTHERM_00242188 PE=4 SV=1	A4VCU8	12 kDa		0.57	[]	2.702	2.9815	1.4349	2.1527	2.6534	1.0523
16	EF-hand pair protein OS=Tetrahymena thermophila (strain SB210) GN=TTHERM_00267880 PE=4 SV=1	I7ME81	35 kDa	TRUE	0.58	[]	8.5034	10.023	7.2381	9.9115	6.7904	6.6519
2	Flagellar microtugule protofilament ribbon protein OS=Tetrahymena thermophila (strain SB210) GN=TTHERM_00143690 PE=4 SV=1	I7M0S7	73 kDa		0.66	[]	8.3964	8.4814	8.6667	12.169	8.6654	6.924
33	Dienelactone hydrolase family protein OS=Tetrahymena thermophila (strain SB210) GN=TTHERM_00594110 PE=4 SV=1	Q232I6	26 kDa		0.67	[]	3.5172	2.7784	2.3042	2.5505	2.9424	2.5975
6	Uncharacterized protein OS=Tetrahymena thermophila (strain SB210) GN=TTHERM_00884620 PE=4 SV=1	Q23A15	63 kDa		0.68	[]	5.374	3.7518	4.6642	4.9637	4.38	3.6283
14	Nucleoside diphosphate kinase OS=Tetrahymena thermophila (strain SB210) GN=TTHERM_000372529 PE=3 SV=1	W7XGD1	43 kDa		0.69	[]	4.1385	3.589	4.5799	3.9936	4.4616	3.262
39	Uncharacterized protein OS=Tetrahymena thermophila (strain SB210) GN=TTHERM_01049330 PE=4 SV=1	Q24BV4	20 kDa		0.69	[]	1.2702	1.3146	1.2797	1.6537	1.2474	0.55751
15	Tumor suppressor mitostatin protein OS=Tetrahymena thermophila (strain SB210) GN=TTHERM_01207630 PE=4 SV=3	Q23YQ8	61 kDa		0.73	[]	4.4939	3.7883	3.6879	3.6159	5.0218	3.8958
1	EF hand protein OS=Tetrahymena thermophila (strain SB210) GN=TTHERM_00193760 PE=4 SV=3	Q23KF9	110 kDa		0.75	[]	15.705	14.934	18.007	15.718	18.002	13.198
19	Uncharacterized protein OS=Tetrahymena thermophila (strain SB210) GN=TTHERM_00192030 PE=4 SV=1	I7MEK6	61 kDa		0.77	[]	2.5351	3.0553	2.4219	3.2843	2.8811	2.1977
5	EF-hand protein OS=Tetrahymena thermophila (strain SB210) GN=TTHERM_00584850 PE=4 SV=1	I7MCU1	61 kDa		0.79	[]	8.7933	8.7677	9.5716	8.4414	9.7081	8.5702
37	Uncharacterized protein OS=Tetrahymena thermophila (strain SB210) GN=TTHERM_00320040 PE=4 SV=1	Q237T1	21 kDa		0.8	[]	3.5999	3.425	2.2792	3.4376	2.9105	2.5693
10	Tumor suppressor mitostatin protein OS=Tetrahymena thermophila (strain SB210) GN=TTHERM_001164064 PE=4 SV=1	W7XCX2	59 kDa	TRUE	0.83	[]	5.3359	4.7905	6.3577	5.4824	6.7517	3.5489
24	Uncharacterized protein OS=Tetrahymena thermophila (strain SB210) GN=TTHERM_00522810 PE=4 SV=1	I7LUL4	28 kDa		0.83	[]	5.6635	4.4738	4.9816	6.5778	5.5616	2.0113
12	Uncharacterized protein OS=Tetrahymena thermophila (strain SB210) GN=TTHERM_00348390 PE=4 SV=2	I7M9T0	34 kDa		0.93	[]	7.1177	6.2449	8.2686	6.4642	7.7634	7.6019
26	Uncharacterized protein OS=Tetrahymena thermophila (strain SB210) GN=TTHERM_00433410 PE=4 SV=1	Q231B6	61 kDa		0.93	[]	1.5688	1.5967	1.5544	2.3128	1.5405	0.73802
28	Uncharacterized protein OS=Tetrahymena thermophila (strain SB210) GN=TTHERM_00494280 PE=4 SV=1	I7MLS4	48 kDa		0.95	[]	2.4714	1.9522	1.7263	2.6139	2.4269	1.004
8.2	Flagellar/basal body protein, PACRG-like protein OS=Chlamydomonas reinhardtii GN=CHLREDRAFT_97201 PE=4 SV=1	A8I2Z6	25 kDa	TRUE	1	[]	0	0	0	0	0	0
17	DNA polymerase delta C4-type zinc-finger protein OS=Tetrahymena thermophila (strain SB210) GN=TTHERM_00137550 PE=4 SV=1	I7M279	31 kDa		0.022	SPEF1 high, WT low	15.236	12.036	11.717	8.7017	7.7209	4.8016

### Sheet: Total Unique Peptide Count
Sample report (MIPs)
				Total Unique Peptide Count	Total Unique Peptide Count	Total Unique Peptide Count	Total Unique Peptide Count	Total Unique Peptide Count	Total Unique Peptide Count
#	Identified Proteins (2814)	Accession Number	Molecular Weight	SPEF1_1	SPEF1_2	SPEF1_3	WT_1	WT_2	WT_3
11	EF hand protein OS=Tetrahymena thermophila (strain SB210) GN=TTHERM_00193760 PE=4 SV=3	Q23KF9	110 kDa	68	72	70	61	66	63
20	Flagellar microtugule protofilament ribbon protein OS=Tetrahymena thermophila (strain SB210) GN=TTHERM_00143690 PE=4 SV=1	I7M0S7	73 kDa	33	35	36	29	30	32
21	WD domain, G-beta repeat protein OS=Tetrahymena thermophila (strain SB210) GN=TTHERM_01094880 PE=4 SV=1	Q22ZH2	73 kDa	34	33	35	32	36	35
22	EF-hand pair protein OS=Tetrahymena thermophila (strain SB210) GN=TTHERM_00406590 PE=4 SV=1	I7ME23	58 kDa	31	34	33	34	35	34
30	EF-hand protein OS=Tetrahymena thermophila (strain SB210) GN=TTHERM_00584850 PE=4 SV=1	I7MCU1	61 kDa	28	30	31	24	29	29
52	Uncharacterized protein OS=Tetrahymena thermophila (strain SB210) GN=TTHERM_00884620 PE=4 SV=1	Q23A15	63 kDa	27	25	27	19	23	23
55	Uncharacterized protein OS=Tetrahymena thermophila (strain SB210) GN=TTHERM_00449470 PE=4 SV=3	Q238X3	26 kDa	18	19	18	13	17	15
58.1	Parkin co-regulated protein OS=Tetrahymena thermophila (strain SB210) GN=TTHERM_00446290 PE=4 SV=2	I7MLV6	36 kDa	21	20	22	15	20	18
63	Transcription factor iib protein, putative OS=Tetrahymena thermophila (strain SB210) GN=TTHERM_00418580 PE=4 SV=2	Q22NU3	23 kDa	15	14	14	13	13	13
67	Tumor suppressor mitostatin protein OS=Tetrahymena thermophila (strain SB210) GN=TTHERM_001164064 PE=4 SV=1	W7XCX2	59 kDa	26	27	29	18	25	20
72	Parkin co-regulated protein OS=Tetrahymena thermophila (strain SB210) GN=TTHERM_00499570 PE=4 SV=1	I7M317	28 kDa	18	19	19	13	17	17
89	Uncharacterized protein OS=Tetrahymena thermophila (strain SB210) GN=TTHERM_00348390 PE=4 SV=2	I7M9T0	34 kDa	14	14	16	13	14	15
102	EF hand protein, putative OS=Tetrahymena thermophila (strain SB210) GN=TTHERM_00155380 PE=4 SV=1	Q22WJ6	57 kDa	21	21	22	17	20	19
103	Nucleoside diphosphate kinase OS=Tetrahymena thermophila (strain SB210) GN=TTHERM_000372529 PE=3 SV=1	W7XGD1	43 kDa	17	18	20	11	17	16
110	Tumor suppressor mitostatin protein OS=Tetrahymena thermophila (strain SB210) GN=TTHERM_01207630 PE=4 SV=3	Q23YQ8	61 kDa	26	26	24	16	25	24
121	EF-hand pair protein OS=Tetrahymena thermophila (strain SB210) GN=TTHERM_00267880 PE=4 SV=1	I7ME81	35 kDa	17	18	17	13	15	16
126	DNA polymerase delta C4-type zinc-finger protein OS=Tetrahymena thermophila (strain SB210) GN=TTHERM_00137550 PE=4 SV=1	I7M279	31 kDa	17	18	19	13	15	12
142	Tumor suppressor mitostatin protein OS=Tetrahymena thermophila (strain SB210) GN=TTHERM_00338110 PE=4 SV=1	I7LV70	55 kDa	20	23	20	19	23	21
147	Uncharacterized protein OS=Tetrahymena thermophila (strain SB210) GN=TTHERM_00192030 PE=4 SV=1	I7MEK6	61 kDa	18	21	21	17	18	18
155	Ptype ATPase, putative OS=Tetrahymena thermophila (strain SB210) GN=TTHERM_00565590 PE=4 SV=1	I7M9I4	31 kDa	20	21	21	18	20	17
187	Uncharacterized protein OS=Tetrahymena thermophila (strain SB210) GN=TTHERM_00643530 PE=4 SV=2	Q23EX8	62 kDa	24	23	23	14	20	17
189	Uncharacterized protein OS=Tetrahymena thermophila (strain SB210) GN=TTHERM_00758860 PE=4 SV=1	Q23JL9	38 kDa	13	14	17	13	14	11
195	Sperm-tail PG-rich repeat protein OS=Tetrahymena thermophila (strain SB210) GN=TTHERM_00218910 PE=4 SV=1	I7M2G0	34 kDa	14	14	14	13	14	15
203	Uncharacterized protein OS=Tetrahymena thermophila (strain SB210) GN=TTHERM_00522810 PE=4 SV=1	I7LUL4	28 kDa	11	11	11	8	10	8
219	Uncharacterized protein OS=Tetrahymena thermophila (strain SB210) GN=TTHERM_00974270 PE=4 SV=2	Q22WR6	29 kDa	14	15	14	12	12	13
231	Uncharacterized protein OS=Tetrahymena thermophila (strain SB210) GN=TTHERM_00433410 PE=4 SV=1	Q231B6	61 kDa	14	16	16	13	12	10
233	EF hand protein OS=Tetrahymena thermophila (strain SB210) GN=TTHERM_00691900 PE=4 SV=1	I7LT67	22 kDa	9	10	10	7	9	10
240	Uncharacterized protein OS=Tetrahymena thermophila (strain SB210) GN=TTHERM_00494280 PE=4 SV=1	I7MLS4	48 kDa	13	13	13	10	12	10
257	Uncharacterized protein OS=Tetrahymena thermophila (strain SB210) GN=TTHERM_00086850 PE=4 SV=2	Q236L2	20 kDa	10	12	12	9	11	10
299	Uncharacterized protein OS=Tetrahymena thermophila (strain SB210) GN=TTHERM_01052990 PE=4 SV=2	Q235M9	18 kDa	9	9	9	8	8	7
320	Uncharacterized protein OS=Tetrahymena thermophila (strain SB210) GN=TTHERM_01109800 PE=4 SV=1	Q22B75	25 kDa	11	13	13	10	10	8
338	Protofilament ribbon protein OS=Tetrahymena thermophila (strain SB210) GN=TTHERM_00624660 PE=4 SV=3	Q240R7	34 kDa	11	12	12	8	11	9
384	Dienelactone hydrolase family protein OS=Tetrahymena thermophila (strain SB210) GN=TTHERM_00594110 PE=4 SV=1	Q232I6	26 kDa	8	8	8	7	8	8
408	RIB43A protein OS=Tetrahymena thermophila (strain SB210) GN=TTHERM_00641119 PE=4 SV=1	A4VDZ5	17 kDa	6	7	6	6	5	5
443	Sperm-tail PG-rich repeat protein OS=Tetrahymena thermophila (strain SB210) GN=TTHERM_00724700 PE=4 SV=3	Q24GM1	42 kDa	12	13	10	7	9	9
470	Uncharacterized protein OS=Tetrahymena thermophila (strain SB210) GN=TTHERM_01016050 PE=4 SV=2	Q22CT6	26 kDa	10	12	10	10	12	10
488	Uncharacterized protein OS=Tetrahymena thermophila (strain SB210) GN=TTHERM_00320040 PE=4 SV=1	Q237T1	21 kDa	9	9	8	6	8	9
660	Uncharacterized protein OS=Tetrahymena thermophila (strain SB210) GN=TTHERM_00433450 PE=4 SV=2	Q231B2	18 kDa	6	8	6	4	4	3
681	Uncharacterized protein OS=Tetrahymena thermophila (strain SB210) GN=TTHERM_01049330 PE=4 SV=1	Q24BV4	20 kDa	4	5	5	4	4	3
774	Uncharacterized protein OS=Tetrahymena thermophila (strain SB210) GN=TTHERM_00242188 PE=4 SV=1	A4VCU8	12 kDa	4	5	3	3	4	2
58.2	Flagellar/basal body protein, PACRG-like protein OS=Chlamydomonas reinhardtii GN=CHLREDRAFT_97201 PE=4 SV=1	A8I2Z6	25 kDa	0	0	0	0	0	0
