## Supplementary material for "SPEF1 mediates assembly of the central pair microtubule complexes in cilia of *Tetrahymena*": Table S6

### Sheet: Quant. Value (Norm. emPAI) 
Sample report (RSPs)
						Quantitative Value (Normalized emPAI)	Quantitative Value (Normalized emPAI)	Quantitative Value (Normalized emPAI)	Quantitative Value (Normalized emPAI)	Quantitative Value (Normalized emPAI)	Quantitative Value (Normalized emPAI)
#	Identified Proteins (29/2814)	Accession Number	Molecular Weight	T-Test (p-value): (p < 0.05)	Quantitative Profile	SPEF1_1	SPEF1_2	SPEF1_3	WT_1	WT_2	WT_3
16	IQ and ubiquitin-like domain protein OS=Tetrahymena thermophila (strain SB210) GN=TTHERM_00316930 PE=4 SV=2	I7M989	49 kDa	0.051	[]	4.8647	4.1598	4.3791	5.2063	5.592	4.9365
7	MAATS1, putative OS=Tetrahymena thermophila (strain SB210) GN=TTHERM_00578560 PE=4 SV=1	I7LWP7	76 kDa	0.069	[]	2.3115	2.598	2.1297	3.3833	2.5634	3.1846
12	Armadillo/beta-catenin repeat protein OS=Tetrahymena thermophila (strain SB210) GN=TTHERM_00313520 PE=4 SV=2	Q22KC9	65 kDa	0.12	[]	2.8578	3.3343	2.683	3.5343	3.2093	3.4371
4	Radial spoke 3 protein OS=Tetrahymena thermophila (strain SB210) GN=TTHERM_00418270 PE=4 SV=2	Q22NW8	111 kDa	0.13	[]	1.9281	2.3272	1.7689	2.5626	3.1302	2.17
15	Radial spoke head-like protein OS=Tetrahymena thermophila (strain SB210) GN=TTHERM_01044600 PE=4 SV=2	Q22CF9	90 kDa	0.13	[]	1.1294	0.89216	0.93023	1.605	1.1091	1.1954
29	Peptidyl-prolyl cis-trans isomerase, cyclophilin-type protein OS=Tetrahymena thermophila (strain SB210) GN=TTHERM_00466090 PE=4 SV=2	I7MIU8	102 kDa	0.17	[]	0.071094	0.027638	0.14341	0.33071	0.30767	0.061632
1	Dpy-30 motif protein OS=Tetrahymena thermophila (strain SB210) GN=TTHERM_00394410 PE=4 SV=1	Q233B2	75 kDa	0.19	[]	17.342	15.694	16.718	16.019	20.41	21.558
14	Uncharacterized protein OS=Tetrahymena thermophila (strain SB210) GN=TTHERM_00770670 PE=4 SV=2	Q23AS8	92 kDa	0.24	[]	1.6948	1.5802	1.6222	2.2187	2.2973	1.4692
23	Uncharacterized protein OS=Tetrahymena thermophila (strain SB210) GN=TTHERM_00695730 PE=4 SV=1	Q24C99	47 kDa	0.24	[]	1.3827	1.2301	1.0633	1.8929	1.1977	1.5119
25	Cytochrome b5-like heme/steroid-binding domain protein OS=Tetrahymena thermophila (strain SB210) GN=TTHERM_01092470 PE=3 SV=2	Q24BN4	28 kDa	0.24	[]	0.83867	0.84651	0.64494	1.1186	1.0523	0.72705
17	Rtdr1-prov protein, putative OS=Tetrahymena thermophila (strain SB210) GN=TTHERM_000773538 PE=4 SV=1	W7XHA5	41 kDa	0.25	[]	3.6946	2.9185	2.8412	4.2834	3.6281	3.2029
11	DnaJ (Hsp40) family B protein OS=Tetrahymena thermophila (strain SB210) GN=TTHERM_00471260 PE=4 SV=1	I7MGN3	38 kDa	0.26	[]	11.921	10.301	9.1672	9.0408	7.385	10.334
13	Radial spoke head-like protein OS=Tetrahymena thermophila (strain SB210) GN=TTHERM_000196029 PE=4 SV=1	W7X469	26 kDa	0.28	[]	13.205	19.964	13.204	15.625	11.35	6.6491
6	Radial spoke 3 protein OS=Tetrahymena thermophila (strain SB210) GN=TTHERM_00566810 PE=4 SV=1	I7M308	80 kDa	0.3	[]	1.5457	1.3062	1.2715	1.8918	1.7339	1.2501
20	Fructose-1,6-bisphosphatase OS=Tetrahymena thermophila (strain SB210) GN=TTHERM_01018330 PE=3 SV=2	Q22XP3	126 kDa	0.31	[]	0.46847	0.46802	0.39124	1.2069	0.42148	0.55132
22	DnaJ (Hsp40) family B protein OS=Tetrahymena thermophila (strain SB210) GN=TTHERM_00238810 PE=4 SV=1	I7M3Y8	39 kDa	0.34	[]	2.0123	2.5186	1.7471	3.1436	1.9761	2.4776
27	Kinase domain protein, putative OS=Tetrahymena thermophila (strain SB210) GN=TTHERM_00540090 PE=4 SV=2	I7MDI8	9 kDa	0.34	[]	1.8236	1.4405	1.4023	1.7909	1.7908	1.5809
2	Radial spokehead protein OS=Tetrahymena thermophila (strain SB210) GN=TTHERM_00427590 PE=4 SV=2	Q23A99 (+1)	57 kDa	0.47	[]	22.763	11.866	12.266	17.366	17.649	20.925
3	Radial spokehead protein OS=Tetrahymena thermophila (strain SB210) GN=TTHERM_00430020 PE=4 SV=2	Q231F8	34 kDa	0.5	[]	7.2231	6.3403	8.4069	11.51	7.0932	6.9581
18	Regulatory subunit of type II PKA R-subunit family protein OS=Tetrahymena thermophila (strain SB210) GN=TTHERM_00670610 PE=4 SV=1	I7MMP3	39 kDa	0.66	[]	1.182	1.0862	0.90898	1.4898	1.7789	0.47639
8	Nucleoside diphosphate kinase OS=Tetrahymena thermophila (strain SB210) GN=TTHERM_000372529 PE=3 SV=1	W7XGD1	43 kDa	0.69	[]	4.1385	3.589	4.5799	3.9936	4.4616	3.262
10	Radial spoke head-like protein OS=Tetrahymena thermophila (strain SB210) GN=TTHERM_00378600 PE=4 SV=2	Q23FF7	27 kDa	0.74	[]	25.328	36.774	31.724	27.294	24.872	51.345
26	Cytochrome b5-like heme/steroid-binding domain protein OS=Tetrahymena thermophila (strain SB210) GN=TTHERM_00476710 PE=3 SV=2	I7MEL3	28 kDa	0.76	[]	0.8344	0.65912	0.64165	0.78594	0.27343	1.4005
5	Radial spokehead protein OS=Tetrahymena thermophila (strain SB210) GN=TTHERM_00444180 PE=4 SV=2	I7M3F3 (+1)	54 kDa	0.85	[]	6.6929	5.6638	7.7143	7.1669	8.0659	5.4124
28	Calmodulin 7-2 OS=Tetrahymena thermophila (strain SB210) GN=TTHERM_00549500 PE=4 SV=1	I7MDA9	24 kDa	0.91	[]	0.52495	1.2923	0.77541	0.57932	0.99019	1.1285
24	Flagellar/basal body protein, putative OS=Tetrahymena thermophila (strain SB210) GN=TTHERM_00427460 PE=4 SV=1	Q23AB2	29 kDa	0.97	[]	1.8058	1.6885	0.77005	1.7758	1.2187	1.3074
9	EF hand protein OS=Tetrahymena thermophila (strain SB210) GN=TTHERM_00492840 PE=4 SV=2	I7M9W2	67 kDa	0.0062	SPEF1 low, WT high	1.7641	1.8715	1.5781	2.2427	2.1672	2.2015
19	MORN motif protein OS=Tetrahymena thermophila (strain SB210) GN=TTHERM_00529880 PE=4 SV=2	I7MCW2	48 kDa	0.016	SPEF1 low, WT high	1.8342	1.9522	1.4105	2.6139	2.6644	3.3429
21	Radial spokehead protein OS=Tetrahymena thermophila (strain SB210) GN=TTHERM_00502580 PE=4 SV=2	I7M9L5	57 kDa	0.016	SPEF1 low, WT high	1.4378	1.1358	1.3361	1.6496	1.7062	1.6474

### Sheet: Total Unique Peptide Count
Sample report (RSPs)
						Total Unique Peptide Count	Total Unique Peptide Count	Total Unique Peptide Count	Total Unique Peptide Count	Total Unique Peptide Count	Total Unique Peptide Count
#	Identified Proteins (29/2814)	Accession Number	Molecular Weight	T-Test (p-value): (p < 0.05)	Quantitative Profile	SPEF1_1	SPEF1_2	SPEF1_3	WT_1	WT_2	WT_3
1	Dpy-30 motif protein OS=Tetrahymena thermophila (strain SB210) GN=TTHERM_00394410 PE=4 SV=1	Q233B2	75 kDa	0.0095	SPEF1 low, WT high	46	49	46	41	45	46
2	Radial spokehead protein OS=Tetrahymena thermophila (strain SB210) GN=TTHERM_00427590 PE=4 SV=2	Q23A99 (+1)	57 kDa	0.89	[]	31	29	30	27	31	32
3	Radial spokehead protein OS=Tetrahymena thermophila (strain SB210) GN=TTHERM_00430020 PE=4 SV=2	Q231F8	34 kDa	0.6	[]	16	14	16	14	15	15
4	Radial spoke 3 protein OS=Tetrahymena thermophila (strain SB210) GN=TTHERM_00418270 PE=4 SV=2	Q22NW8	111 kDa	0.88	[]	26	32	28	24	31	33
5	Radial spokehead protein OS=Tetrahymena thermophila (strain SB210) GN=TTHERM_00444180 PE=4 SV=2	I7M3F3 (+1)	54 kDa	0.43	[]	24	24	25	23	24	23
6	Radial spoke 3 protein OS=Tetrahymena thermophila (strain SB210) GN=TTHERM_00566810 PE=4 SV=1	I7M308	80 kDa	0.48	[]	17	20	19	15	19	18
7	MAATS1, putative OS=Tetrahymena thermophila (strain SB210) GN=TTHERM_00578560 PE=4 SV=1	I7LWP7	76 kDa	0.6	[]	19	24	23	17	21	25
8	Nucleoside diphosphate kinase OS=Tetrahymena thermophila (strain SB210) GN=TTHERM_000372529 PE=3 SV=1	W7XGD1	43 kDa	0.13	[]	17	18	20	11	17	16
9	EF hand protein OS=Tetrahymena thermophila (strain SB210) GN=TTHERM_00492840 PE=4 SV=2	I7M9W2	67 kDa	0.34	[]	19	20	19	15	19	20
10	Radial spoke head-like protein OS=Tetrahymena thermophila (strain SB210) GN=TTHERM_00378600 PE=4 SV=2	Q23FF7	27 kDa	0.43	[]	18	19	18	19	17	19
11	DnaJ (Hsp40) family B protein OS=Tetrahymena thermophila (strain SB210) GN=TTHERM_00471260 PE=4 SV=1	I7MGN3	38 kDa	0.044	SPEF1 high, WT low	22	23	23	19	22	22
12	Armadillo/beta-catenin repeat protein OS=Tetrahymena thermophila (strain SB210) GN=TTHERM_00313520 PE=4 SV=2	Q22KC9	65 kDa	0.99	[]	22	27	24	21	23	27
13	Radial spoke head-like protein OS=Tetrahymena thermophila (strain SB210) GN=TTHERM_000196029 PE=4 SV=1	W7X469	26 kDa	0.2	[]	15	16	15	13	13	12
14	Uncharacterized protein OS=Tetrahymena thermophila (strain SB210) GN=TTHERM_00770670 PE=4 SV=2	Q23AS8	92 kDa	0.89	[]	22	26	24	21	26	23
15	Radial spoke head-like protein OS=Tetrahymena thermophila (strain SB210) GN=TTHERM_01044600 PE=4 SV=2	Q22CF9	90 kDa	0.52	[]	17	16	16	16	16	16
16	IQ and ubiquitin-like domain protein OS=Tetrahymena thermophila (strain SB210) GN=TTHERM_00316930 PE=4 SV=2	I7M989	49 kDa	0.77	[]	19	20	21	16	19	22
17	Rtdr1-prov protein, putative OS=Tetrahymena thermophila (strain SB210) GN=TTHERM_000773538 PE=4 SV=1	W7XHA5	41 kDa	0.0036	SPEF1 high, WT low	14	14	14	12	14	14
18	Regulatory subunit of type II PKA R-subunit family protein OS=Tetrahymena thermophila (strain SB210) GN=TTHERM_00670610 PE=4 SV=1	I7MMP3	39 kDa	0.98	[]	7	8	8	6	8	5
19	MORN motif protein OS=Tetrahymena thermophila (strain SB210) GN=TTHERM_00529880 PE=4 SV=2	I7MCW2	48 kDa	0.11	[]	10	12	11	10	13	17
20	Fructose-1,6-bisphosphatase OS=Tetrahymena thermophila (strain SB210) GN=TTHERM_01018330 PE=3 SV=2	Q22XP3	126 kDa	0.4	[]	12	12	11	16	11	15
21	Radial spokehead protein OS=Tetrahymena thermophila (strain SB210) GN=TTHERM_00502580 PE=4 SV=2	I7M9L5	57 kDa	0.21	[]	13	14	15	9	14	15
22	DnaJ (Hsp40) family B protein OS=Tetrahymena thermophila (strain SB210) GN=TTHERM_00238810 PE=4 SV=1	I7M3Y8	39 kDa	0.88	[]	11	13	12	11	11	13
23	Uncharacterized protein OS=Tetrahymena thermophila (strain SB210) GN=TTHERM_00695730 PE=4 SV=1	Q24C99	47 kDa	0.22	[]	9	9	9	9	9	10
24	Flagellar/basal body protein, putative OS=Tetrahymena thermophila (strain SB210) GN=TTHERM_00427460 PE=4 SV=1	Q23AB2	29 kDa	0.4	[]	7	7	5	6	5	6
25	Cytochrome b5-like heme/steroid-binding domain protein OS=Tetrahymena thermophila (strain SB210) GN=TTHERM_01092470 PE=3 SV=2	Q24BN4	28 kDa	0.3	[]	5	5	5	4	5	5
26	Cytochrome b5-like heme/steroid-binding domain protein OS=Tetrahymena thermophila (strain SB210) GN=TTHERM_00476710 PE=3 SV=2	I7MEL3	28 kDa	0.66	[]	5	5	5	3	2	7
27	Kinase domain protein, putative OS=Tetrahymena thermophila (strain SB210) GN=TTHERM_00540090 PE=4 SV=2	I7MDI8	9 kDa	0.17	[]	2	2	2	2	2	2
28	Calmodulin 7-2 OS=Tetrahymena thermophila (strain SB210) GN=TTHERM_00549500 PE=4 SV=1	I7MDA9	24 kDa	0.67	[]	3	6	4	2	4	5
29	Peptidyl-prolyl cis-trans isomerase, cyclophilin-type protein OS=Tetrahymena thermophila (strain SB210) GN=TTHERM_00466090 PE=4 SV=2	I7MIU8	102 kDa	0.27	[]	2	1	5	5	8	2
