## Supplementary material for "SPEF1 mediates assembly of the central pair microtubule complexes in cilia of *Tetrahymena*": Table S7

### Sheet: Quant. Value (Norm. emPAI) 
Sample report (IFT)
						Quantitative Value (Normalized emPAI)	Quantitative Value (Normalized emPAI)	Quantitative Value (Normalized emPAI)	Quantitative Value (Normalized emPAI)	Quantitative Value (Normalized emPAI)	Quantitative Value (Normalized emPAI)
#	Identified Proteins (47/2814)	Accession Number	Molecular Weight	T-Test (p-value): (p < 0.05)	Quantitative Profile	SPEF1_1	SPEF1_2	SPEF1_3	WT_1	WT_2	WT_3
23	Intraflagellar transport complex B protein 46 carboxy-terminal protein OS=Tetrahymena thermophila (strain SB210) GN=TTHERM_00193580 PE=1 SV=2	Q23KH7	40 kDa	0.11	[]	0.29518	0.32412	0.31553	0.72763	0.52536	0.3557
13.1	Kinesin-like protein OS=Tetrahymena thermophila (strain SB210) GN=TTHERM_00794070 PE=3 SV=2	Q23W24	81 kDa	0.12	[]	0	0.034721	0.033801	0	0	0
18	Bardet-biedl syndrome protein, putative OS=Tetrahymena thermophila (strain SB210) GN=TTHERM_00518740 PE=4 SV=1	I7MIW5	95 kDa	0.14	[]	0.037629	0.092276	0.12186	0.13575	0.24167	0.5236
28	Intraflagellar transporter-like protein OS=Tetrahymena thermophila (strain SB210) GN=TTHERM_00334500 PE=4 SV=1	I7M1P1	15 kDa	0.15	[]	0	0.19078	0.18573	0.42829	0.23717	0.20937
16	Bardet-biedl syndrome 7 protein, putative OS=Tetrahymena thermophila (strain SB210) GN=TTHERM_00655860 PE=4 SV=2	Q22GX0	84 kDa	0.23	[]	0.13212	0.14189	0.1016	0.2343	0.12974	0.54799
29	Tub family protein OS=Tetrahymena thermophila (strain SB210) GN=TTHERM_00354800 PE=4 SV=1	Q22Y91	68 kDa	0.23	[]	0	0.041531	0	0.093234	0	0.093344
27	Bardet-biedl syndrome 4 protein OS=Tetrahymena thermophila (strain SB210) GN=TTHERM_01054280 PE=4 SV=2	Q22CC3	49 kDa	0.28	[]	0	0.057299	0.05578	0	0.14718	0.35894
1	Intraflagellar transporter, putative OS=Tetrahymena thermophila (strain SB210) GN=TTHERM_00089240 PE=4 SV=2	Q236H1	205 kDa	0.29	[]	1.6764	1.2901	1.1279	2.53	2.4814	1.0087
7.1	Intraflagellar transporter OS=Tetrahymena thermophila (strain SB210) GN=TTHERM_01084200 PE=4 SV=3	Q22BU7	86 kDa	0.33	[]	1.6739	1.4908	1.628	3.5468	2.322	1.1982
31	Uncharacterized protein OS=Tetrahymena thermophila (strain SB210) GN=TTHERM_00202900 PE=4 SV=2	Q22NF5	17 kDa	0.34	[]	0	0.17494	0	0.39272	0	0.19198
13.6	Kinesin-like protein OS=Chlamydomonas reinhardtii GN=FLA10 PE=3 SV=1	A8JFG3	87 kDa	0.37	[]	0	0.066362	0	0	0	0
30	Kinesin-associated protein OS=Tetrahymena thermophila (strain SB210) GN=TTHERM_00632890 PE=4 SV=2	Q22X64	71 kDa	0.37	[]	0	0	0	0	0	0.04343
12	Intraflagellar transporter-like protein OS=Tetrahymena thermophila (strain SB210) GN=TTHERM_00648910 PE=1 SV=2	I7LT74	49 kDa	0.41	[]	3.1175	2.0618	1.8301	4.6287	3.9396	1.3812
21	Bardet-biedl syndrome 1 family protein, putative OS=Tetrahymena thermophila (strain SB210) GN=TTHERM_01084190 PE=4 SV=1	Q22BU8	66 kDa	0.41	[]	0.11047	0.13415	0.041455	0	0.16676	0.82389
15	Microtubule-binding protein MIP-T3 OS=Tetrahymena thermophila (strain SB210) GN=TTHERM_01070330 PE=4 SV=1	Q24FQ8	50 kDa	0.42	[]	1.7714	1.1266	0.86326	3.4782	2.337	0.44562
26	Uncharacterized protein OS=Tetrahymena thermophila (strain SB210) GN=TTHERM_00683100 PE=4 SV=2	I7MMW6	140 kDa	0.44	[]	0.025383	0.1275	0.059927	0.18641	0.21637	0
4	Cytoplasmic dynein 2 heavy chain 1 OS=Tetrahymena thermophila (strain SB210) GN=TTHERM_00558310 PE=4 SV=2	I7MGY5	488 kDa	0.45	[]	0.67953	0.53679	0.54991	1.4876	1.1951	0.12709
13.7	Kinesin-like protein OS=Tetrahymena thermophila (strain SB210) GN=TTHERM_00318720 PE=3 SV=2	I7MG82	99 kDa	0.48	[]	0.073131	0	0.027664	0.12969	0.071816	0
13.5	Kinesin-like protein OS=Tetrahymena thermophila (strain SB210) GN=TTHERM_00137540 PE=3 SV=2	I7M8Q9	107 kDa	0.5	[]	0.067485	0.053309	0.051897	0	0.066271	0.058504
10	Tetratricopeptide repeat protein OS=Tetrahymena thermophila (strain SB210) GN=TTHERM_01142720 PE=4 SV=2	Q22AX6	85 kDa	0.51	[]	1.316	1.1125	1.3129	1.7369	1.6765	0.91798
14	Intraflagellar transporter-like protein OS=Tetrahymena thermophila (strain SB210) GN=TTHERM_01298520 PE=4 SV=3	Q22A13	47 kDa	0.55	[]	1.378	1.2258	0.81819	2.4436	1.1938	0.7995
13.1	Kinesin-like protein OS=Tetrahymena thermophila (strain SB210) GN=TTHERM_00297200 PE=3 SV=1	I7MDZ5	86 kDa	0.57	[]	0.32427	0.38799	0.33334	0.57506	0.26774	0.37577
24	Bardet-biedl syndrome protein, putative OS=Tetrahymena thermophila (strain SB210) GN=TTHERM_00463860 PE=4 SV=2	Q23PP7	81 kDa	0.59	[]	0.13743	0.10856	0.10568	0.078055	0.13496	0.20676
19	Cytoplasmic dynein 2 light intermediate chain 1 OS=Tetrahymena thermophila (strain SB210) GN=TTHERM_00283830 PE=4 SV=2	I7M8F7 (+1)	55 kDa	0.65	[]	0.45698	0.59459	0.49858	0.97514	0.96291	0.056812
9	Intraflagellar transporter-like protein OS=Tetrahymena thermophila (strain SB210) GN=TTHERM_01013160 PE=4 SV=1	Q22L37	84 kDa	0.66	[]	1.9623	1.6437	1.1772	2.8952	1.927	0.86264
22	Cytoplasmic dynein intermediate chain OS=Tetrahymena thermophila (strain SB210) GN=TTHERM_00558630 PE=4 SV=2	I7M356	66 kDa	0.66	[]	0.59746	0.34864	0.2836	0.91775	0.58671	0.096435
5	Intraflagellar transporter-like protein, putative OS=Tetrahymena thermophila (strain SB210) GN=TTHERM_00149230 PE=4 SV=1	I7LWB4	68 kDa	0.72	[]	3.637	3.8685	3.5535	5.3414	5.392	1.7327
13.2	Kinesin-like protein OS=Tetrahymena thermophila (strain SB210) GN=TTHERM_00481220 PE=3 SV=1	I7MJT9	85 kDa	0.82	[]	0.32999	0.30384	0.33943	0.40198	0.49131	0.15419
13.4	Kinesin-like protein OS=Chlamydomonas reinhardtii GN=FLA8 PE=2 SV=1	A7LGV1	86 kDa	0.82	[]	0.12927	0.10211	0.065032	0.14997	0.083044	0.035973
13.3	Kinesin-like protein OS=Tetrahymena thermophila GN=Kin5 PE=2 SV=1	Q7YUC7	96 kDa	0.84	[]	0.24422	0.22902	0.18781	0.35472	0.23983	0
17.1	Rab-family small GTPase RabX23 OS=Tetrahymena thermophila GN=RABX23 PE=2 SV=1	E1CB41	19 kDa	0.88	[]	0.98112	2.2449	1.3564	2.3785	1.3171	0.5845
13.8	Kinesin-like protein OS=Tetrahymena thermophila (strain SB210) GN=TTHERM_00227560 PE=3 SV=2	Q23BS6	96 kDa	0.89	[]	0	0.029481	0	0	0.03665	0
17.2	Ras family small GTPase OS=Tetrahymena thermophila (strain SB210) GN=TTHERM_00298510 PE=4 SV=2	I7MM63	17 kDa	1	[]	0	0	0	0	0	0
13.9	Kinesin-like protein OS=Tetrahymena thermophila (strain SB210) GN=TTHERM_00152170 PE=3 SV=1	I7MGJ7	73 kDa	1	[]	0	0	0	0	0	0
13.11	Kinesin-like protein (Fragment) OS=Chlamydomonas reinhardtii GN=CHLREDRAFT_129295 PE=3 SV=1	A8HM74	54 kDa	1	[]	0	0	0	0	0	0
13.12	Kinesin-like protein OS=Tetrahymena thermophila (strain SB210) GN=TTHERM_00388360 PE=3 SV=3	Q23RF3	119 kDa	1	[]	0	0	0	0	0	0
13.13	Kinesin-like protein OS=Chlamydomonas reinhardtii GN=FAP125 PE=3 SV=1	A8IY87	112 kDa	1	[]	0	0	0	0	0	0
13.14	Kinesin-like protein OS=Chlamydomonas reinhardtii GN=KLP1 PE=3 SV=1	A8I9T2	83 kDa	1	[]	0	0	0	0	0	0
13.15	Kinesin-like protein OS=Chlamydomonas reinhardtii GN=CHLREDRAFT_175469 PE=3 SV=1	A8J4Z2	87 kDa	1	[]	0	0	0	0	0	0
7.2	Intraflagellar transport particle protein 80 OS=Chlamydomonas reinhardtii GN=IFT80 PE=4 SV=1	A8IXE2	84 kDa	1	[]	0	0	0	0	0	0
3	Tetratricopeptide repeat protein OS=Tetrahymena thermophila (strain SB210) GN=TTHERM_00219470 PE=4 SV=1	I7MFN3	154 kDa	0.00022	SPEF1 low, WT high	0.7506	0.71995	0.60716	1.768	1.6199	1.8627
8	Intraflagellar transporter OS=Tetrahymena thermophila (strain SB210) GN=TTHERM_00220810 PE=4 SV=1	I7LVZ7	161 kDa	0.00038	SPEF1 low, WT high	0.78023	0.53037	0.54366	1.5188	1.5088	1.5212
2	WD40 repeat protein OS=Tetrahymena thermophila (strain SB210) GN=TTHERM_01093530 PE=4 SV=2	Q22BP2	158 kDa	0.001	SPEF1 low, WT high	0.92085	0.66392	0.67691	2.2649	1.8984	1.8985
11	Intraflagellar transporter OS=Tetrahymena thermophila (strain SB210) GN=TTHERM_00694540 PE=4 SV=2	Q244W3	144 kDa	0.0044	SPEF1 low, WT high	0.40275	0.42892	0.30972	1.3067	0.93657	0.9931
6	WD40 repeat protein OS=Tetrahymena thermophila (strain SB210) GN=TTHERM_00261950 PE=4 SV=2	Q22U89	138 kDa	0.0061	SPEF1 low, WT high	0.60993	0.61339	0.40933	1.2259	1.5317	1.824
20	Outer row dynein assembly-like protein OS=Tetrahymena thermophila (strain SB210) GN=TTHERM_00762930 PE=4 SV=1	I7MMK9	48 kDa	0.024	SPEF1 low, WT high	0.24293	0.12362	0.25789	1.1575	0.64099	0.67053
25	Bardet-biedl syndrome 5-like protein, putative OS=Tetrahymena thermophila (strain SB210) GN=TTHERM_00782070 PE=4 SV=2	Q231T4	41 kDa	0.026	SPEF1 low, WT high	0.088905	0.22827	0.068369	0.32813	0.39413	0.56717

### Sheet: Total Unique peptides
Sample report (IFT)
						Total Unique Peptide Count	Total Unique Peptide Count	Total Unique Peptide Count	Total Unique Peptide Count	Total Unique Peptide Count	Total Unique Peptide Count
#	Identified Proteins (47/2814)	Accession Number	Molecular Weight	T-Test (p-value): (p < 0.05)	Quantitative Profile	SPEF1_1	SPEF1_2	SPEF1_3	WT_1	WT_2	WT_3
25	Bardet-biedl syndrome 5-like protein, putative OS=Tetrahymena thermophila (strain SB210) GN=TTHERM_00782070 PE=4 SV=2	Q231T4	41 kDa	0.1	[]	1	3	1	2	4	5
13.1	Kinesin-like protein OS=Tetrahymena thermophila (strain SB210) GN=TTHERM_00794070 PE=3 SV=2	Q23W24	81 kDa	0.12	[]	0	1	1	0	0	0
18	Bardet-biedl syndrome protein, putative OS=Tetrahymena thermophila (strain SB210) GN=TTHERM_00518740 PE=4 SV=1	I7MIW5	95 kDa	0.24	[]	1	3	4	2	6	12
13.4	Kinesin-like protein OS=Chlamydomonas reinhardtii GN=FLA8 PE=2 SV=1	A7LGV1	86 kDa	0.26	[]	3	3	2	2	2	1
17.1	Rab-family small GTPase RabX23 OS=Tetrahymena thermophila GN=RABX23 PE=2 SV=1	E1CB41	19 kDa	0.28	[]	4	8	6	5	5	3
28	Intraflagellar transporter-like protein OS=Tetrahymena thermophila (strain SB210) GN=TTHERM_00334500 PE=4 SV=1	I7M1P1	15 kDa	0.29	[]	0	1	1	1	1	1
29	Tub family protein OS=Tetrahymena thermophila (strain SB210) GN=TTHERM_00354800 PE=4 SV=1	Q22Y91	68 kDa	0.31	[]	0	1	0	1	0	2
27	Bardet-biedl syndrome 4 protein OS=Tetrahymena thermophila (strain SB210) GN=TTHERM_01054280 PE=4 SV=2	Q22CC3	49 kDa	0.33	[]	0	1	1	0	2	4
16	Bardet-biedl syndrome 7 protein, putative OS=Tetrahymena thermophila (strain SB210) GN=TTHERM_00655860 PE=4 SV=2	Q22GX0	84 kDa	0.36	[]	3	4	3	3	3	11
13.3	Kinesin-like protein OS=Tetrahymena thermophila GN=Kin5 PE=2 SV=1	Q7YUC7	96 kDa	0.36	[]	6	7	6	5	6	0
13.6	Kinesin-like protein OS=Chlamydomonas reinhardtii GN=FLA10 PE=3 SV=1	A8JFG3	87 kDa	0.37	[]	0	2	0	0	0	0
30	Kinesin-associated protein OS=Tetrahymena thermophila (strain SB210) GN=TTHERM_00632890 PE=4 SV=2	Q22X64	71 kDa	0.37	[]	0	0	0	0	0	1
13.2	Kinesin-like protein OS=Tetrahymena thermophila (strain SB210) GN=TTHERM_00481220 PE=3 SV=1	I7MJT9	85 kDa	0.38	[]	7	8	9	5	10	4
21	Bardet-biedl syndrome 1 family protein, putative OS=Tetrahymena thermophila (strain SB210) GN=TTHERM_01084190 PE=4 SV=1	Q22BU8	66 kDa	0.44	[]	2	3	1	0	3	10
31	Uncharacterized protein OS=Tetrahymena thermophila (strain SB210) GN=TTHERM_00202900 PE=4 SV=2	Q22NF5	17 kDa	0.44	[]	0	1	0	1	0	1
23	Intraflagellar transport complex B protein 46 carboxy-terminal protein OS=Tetrahymena thermophila (strain SB210) GN=TTHERM_00193580 PE=1 SV=2	Q23KH7	40 kDa	0.62	[]	3	4	4	4	5	4
13.5	Kinesin-like protein OS=Tetrahymena thermophila (strain SB210) GN=TTHERM_00137540 PE=3 SV=2	I7M8Q9	107 kDa	0.62	[]	2	2	2	0	2	2
7.1	Intraflagellar transporter OS=Tetrahymena thermophila (strain SB210) GN=TTHERM_01084200 PE=4 SV=3	Q22BU7	86 kDa	0.63	[]	22	23	27	26	25	19
13.7	Kinesin-like protein OS=Tetrahymena thermophila (strain SB210) GN=TTHERM_00318720 PE=3 SV=2	I7MG82	99 kDa	0.65	[]	2	0	1	2	2	0
9	Intraflagellar transporter-like protein OS=Tetrahymena thermophila (strain SB210) GN=TTHERM_01013160 PE=4 SV=1	Q22L37	84 kDa	0.66	[]	24	26	19	22	23	16
13.1	Kinesin-like protein OS=Tetrahymena thermophila (strain SB210) GN=TTHERM_00297200 PE=3 SV=1	I7MDZ5	86 kDa	0.67	[]	7	10	9	7	6	9
26	Uncharacterized protein OS=Tetrahymena thermophila (strain SB210) GN=TTHERM_00683100 PE=4 SV=2	I7MMW6	140 kDa	0.7	[]	1	5	3	4	8	0
14	Intraflagellar transporter-like protein OS=Tetrahymena thermophila (strain SB210) GN=TTHERM_01298520 PE=4 SV=3	Q22A13	47 kDa	0.74	[]	9	9	7	10	8	7
22	Cytoplasmic dynein intermediate chain OS=Tetrahymena thermophila (strain SB210) GN=TTHERM_00558630 PE=4 SV=2	I7M356	66 kDa	0.76	[]	9	7	6	8	9	2
15	Microtubule-binding protein MIP-T3 OS=Tetrahymena thermophila (strain SB210) GN=TTHERM_01070330 PE=4 SV=1	Q24FQ8	50 kDa	0.79	[]	11	10	9	11	13	6
12	Intraflagellar transporter-like protein OS=Tetrahymena thermophila (strain SB210) GN=TTHERM_00648910 PE=1 SV=2	I7LT74	49 kDa	0.87	[]	16	16	16	17	20	11
5	Intraflagellar transporter-like protein, putative OS=Tetrahymena thermophila (strain SB210) GN=TTHERM_00149230 PE=4 SV=1	I7LWB4	68 kDa	0.88	[]	27	28	27	24	26	20
4	Cytoplasmic dynein 2 heavy chain 1 OS=Tetrahymena thermophila (strain SB210) GN=TTHERM_00558310 PE=4 SV=2	I7MGY5	488 kDa	0.89	[]	71	70	76	81	105	19
10	Tetratricopeptide repeat protein OS=Tetrahymena thermophila (strain SB210) GN=TTHERM_01142720 PE=4 SV=2	Q22AX6	85 kDa	0.89	[]	18	19	20	15	18	15
1	Intraflagellar transporter, putative OS=Tetrahymena thermophila (strain SB210) GN=TTHERM_00089240 PE=4 SV=2	Q236H1	205 kDa	0.91	[]	51	51	47	49	66	42
24	Bardet-biedl syndrome protein, putative OS=Tetrahymena thermophila (strain SB210) GN=TTHERM_00463860 PE=4 SV=2	Q23PP7	81 kDa	0.94	[]	3	3	3	1	3	5
19	Cytoplasmic dynein 2 light intermediate chain 1 OS=Tetrahymena thermophila (strain SB210) GN=TTHERM_00283830 PE=4 SV=2	I7M8F7 (+1)	55 kDa	0.99	[]	6	9	8	7	10	1
13.8	Kinesin-like protein OS=Tetrahymena thermophila (strain SB210) GN=TTHERM_00227560 PE=3 SV=2	Q23BS6	96 kDa	0.99	[]	0	1	0	0	1	0
17.2	Ras family small GTPase OS=Tetrahymena thermophila (strain SB210) GN=TTHERM_00298510 PE=4 SV=2	I7MM63	17 kDa	1	[]	0	0	0	0	0	0
13.9	Kinesin-like protein OS=Tetrahymena thermophila (strain SB210) GN=TTHERM_00152170 PE=3 SV=1	I7MGJ7	73 kDa	1	[]	0	0	0	0	0	0
13.11	Kinesin-like protein (Fragment) OS=Chlamydomonas reinhardtii GN=CHLREDRAFT_129295 PE=3 SV=1	A8HM74	54 kDa	1	[]	0	0	0	0	0	0
13.12	Kinesin-like protein OS=Tetrahymena thermophila (strain SB210) GN=TTHERM_00388360 PE=3 SV=3	Q23RF3	119 kDa	1	[]	0	0	0	0	0	0
13.13	Kinesin-like protein OS=Chlamydomonas reinhardtii GN=FAP125 PE=3 SV=1	A8IY87	112 kDa	1	[]	0	0	0	0	0	0
13.14	Kinesin-like protein OS=Chlamydomonas reinhardtii GN=KLP1 PE=3 SV=1	A8I9T2	83 kDa	1	[]	0	0	0	0	0	0
13.15	Kinesin-like protein OS=Chlamydomonas reinhardtii GN=CHLREDRAFT_175469 PE=3 SV=1	A8J4Z2	87 kDa	1	[]	0	0	0	0	0	0
7.2	Intraflagellar transport particle protein 80 OS=Chlamydomonas reinhardtii GN=IFT80 PE=4 SV=1	A8IXE2	84 kDa	1	[]	0	0	0	0	0	0
2	WD40 repeat protein OS=Tetrahymena thermophila (strain SB210) GN=TTHERM_01093530 PE=4 SV=2	Q22BP2	158 kDa	0.00088	SPEF1 low, WT high	28	25	27	34	42	45
11	Intraflagellar transporter OS=Tetrahymena thermophila (strain SB210) GN=TTHERM_00694540 PE=4 SV=2	Q244W3	144 kDa	0.00088	SPEF1 low, WT high	14	17	13	22	27	29
3	Tetratricopeptide repeat protein OS=Tetrahymena thermophila (strain SB210) GN=TTHERM_00219470 PE=4 SV=1	I7MFN3	154 kDa	0.003	SPEF1 low, WT high	23	27	24	31	39	42
8	Intraflagellar transporter OS=Tetrahymena thermophila (strain SB210) GN=TTHERM_00220810 PE=4 SV=1	I7LVZ7	161 kDa	0.0048	SPEF1 low, WT high	26	24	24	28	40	43
20	Outer row dynein assembly-like protein OS=Tetrahymena thermophila (strain SB210) GN=TTHERM_00762930 PE=4 SV=1	I7MMK9	48 kDa	0.0074	SPEF1 low, WT high	3	2	4	7	7	8
6	WD40 repeat protein OS=Tetrahymena thermophila (strain SB210) GN=TTHERM_00261950 PE=4 SV=2	Q22U89	138 kDa	0.019	SPEF1 low, WT high	17	20	16	19	31	40
